# From Few Labels to Full Insight: 3D Semantic Segmentation of Brain White Matter Microstructures from a Sparsely Annotated X-ray Nano Holotomography Dataset

**DOI:** 10.1101/2025.06.08.658301

**Authors:** Mahsa Amirrashedi, Hans Martin Kjer, Miren Lur Barquin Torre, Tim B. Dyrby

## Abstract

Morphological analysis of white matter (WM) microstructures provides invaluable insights into its function and brain health overall. Recently, synchrotron X-ray Nano Holography (XNH) imaging has gained momentum in microstructural studies owing to its unique combination of capabilities, including a wide field of view (FOV), nanoscale resolution, and fast volumetric acquisition. However, the 3D segmentation of tiny and densely packed microstructures within the WM, the very first step toward quantification, presents a significant bottleneck. Herein, we address this challenge using an expert-in-the-loop 3D deep learning (DL) framework. The initial model was a 3D U-Net architecture trained on sparsely annotated data, exclusively from the corpus callosum (CC), a region characterized by relatively simple axonal morphology and parallel orientation of axonal bundles. The high-confidence predictions of the model (p > 0.7) from both CC and the complex crossing fiber regions are then refined by an expert and reintegrated into the training process to expand the training dataset and the corresponding labels. Building upon this foundation, we benchmarked alternative architectures, including 3D convolutional neural networks (CNN) and transformer-based architectures, alongside different loss functions. We showcased the segmentation performance of the models in XNH volumes with varying microstructural morphology and organization. All DL architectures achieved satisfactory performance with an overall segmentation accuracy > 0.96 and an average Dice score > 0.8 in 3D segmentation of axons, blood vessels, cells, and vacuoles. This study presents a multi-class 3D segmentation of WM microstructures in large FOVs up to ∼202 × 202 × 780 µm^3^ scanned through XNH technology. Our framework not only accelerates high-fidelity segmentation in challenging datasets but also paves the way for fast quantitative analysis in large-scale 3D neuroimaging studies.
