## supplementary information (SI) for "From Few Labels to Full Insight: 3D Semantic Segmentation of Brain White Matter Microstructures from a Sparsely Annotated X-ray Nano Holotomography Dataset"

### Sheet: Evaluations across models
Network	Class	Precision	Recall	F1-Score	IoU		Network	Class	Precision	Recall	F1-Score	IoU		Network	Class	Precision	Recall	F1-Score	IoU
SegResNetVAE_CE	background	0.980621	0.994004	0.987252	0.974842		SegResNetVAE_GDL	background	0.981779	0.993647	0.987668	0.975651		SegResNetVAE_GDFL	background	0.982858	0.993436	0.988114	0.976518
SegResNetVAE_CE	vessels	0.923653	0.904714	0.914081	0.842111		SegResNetVAE_GDL	vessels	0.921128	0.935178	0.928029	0.865753		SegResNetVAE_GDFL	vessels	0.927592	0.949378	0.93834	0.884092
SegResNetVAE_CE	vacouels	0.91374	0.701629	0.790975	0.654735		SegResNetVAE_GDL	vacouels	0.914951	0.737322	0.815597	0.688631		SegResNetVAE_GDFL	vacouels	0.926976	0.716773	0.806726	0.676165
SegResNetVAE_CE	cells	0.836683	0.609944	0.693332	0.535824		SegResNetVAE_GDL	cells	0.825929	0.624619	0.699986	0.543352		SegResNetVAE_GDFL	cells	0.825331	0.653788	0.723105	0.569231
SegResNetVAE_CE	axons	0.945816	0.907397	0.926136	0.862529		SegResNetVAE_GDL	axons	0.948114	0.913327	0.930327	0.86974		SegResNetVAE_GDFL	axons	0.947435	0.919386	0.933148	0.874678
				0.831131							0.843485							0.85033
Network	Class	Precision	Recall	F1-Score	IoU		Network	Class	Precision	Recall	F1-Score	IoU		Network	Class	Precision	Recall	F1-Score	IoU
U-Net_CE	background	0.984178	0.990847	0.987479	0.975282		U-Net_GDL	background	0.984597	0.991802	0.988175	0.976641		U-Net_GDFL	background	0.98357	0.990814	0.987162	0.974658
U-Net_CE	vessels	0.928397	0.947164	0.937495	0.882923		U-Net_GDL	vessels	0.925939	0.949367	0.937507	0.882914		U-Net_GDFL	vessels	0.930134	0.944936	0.937451	0.882682
U-Net_CE	vacouels	0.898909	0.779522	0.834318	0.71627		U-Net_GDL	vacouels	0.91784	0.758379	0.830239	0.710219		U-Net_GDFL	vacouels	0.911148	0.773302	0.83599	0.718536
U-Net_CE	cells	0.798778	0.652005	0.700358	0.543784		U-Net_GDL	cells	0.806027	0.68048	0.726962	0.57583		U-Net_GDFL	cells	0.76153	0.658931	0.690335	0.529578
U-Net_CE	axons	0.914775	0.936637	0.925451	0.861251		U-Net_GDL	axons	0.930459	0.933394	0.931916	0.872511		U-Net_GDFL	axons	0.938716	0.921691	0.930123	0.869375
				0.849406	0.751057						0.856656							0.848475
Network	Class	Precision	Recall	F1-Score	IoU		Network	Class	Precision	Recall	F1-Score	IoU		Network	Class	Precision	Recall	F1-Score	IoU
AttentionU-Net_CE	background	0.982844	0.993111	0.987935	0.976179		AttentionU-Net_GDL	background	0.982794	0.992461	0.987589	0.975496		AttentionU-Net_GDFL	background	0.982677	0.992373	0.987488	0.975295
AttentionU-Net_CE	vessels	0.899859	0.953949	0.926074	0.862672		AttentionU-Net_GDL	vessels	0.915341	0.934623	0.924869	0.860497		AttentionU-Net_GDFL	vessels	0.937069	0.921109	0.928978	0.867881
AttentionU-Net_CE	vacouels	0.894147	0.760117	0.821687	0.69768		AttentionU-Net_GDL	vacouels	0.91253	0.739794	0.81693	0.690911		AttentionU-Net_GDFL	vacouels	0.912804	0.752971	0.824936	0.702435
AttentionU-Net_CE	cells	0.834168	0.618982	0.696351	0.541085		AttentionU-Net_GDL	cells	0.800503	0.645751	0.701483	0.543967		AttentionU-Net_GDFL	cells	0.790715	0.633914	0.690857	0.530626
AttentionU-Net_CE	axons	0.93594	0.932589	0.934259	0.876665		AttentionU-Net_GDL	axons	0.941922	0.919978	0.930819	0.870618		AttentionU-Net_GDFL	axons	0.943351	0.922782	0.932921	0.874279
				0.844593							0.843525							0.844423
Network	Class	Precision	Recall	F1-Score	IoU		Network	Class	Precision	Recall	F1-Score	IoU		Network	Class	Precision	Recall	F1-Score	IoU
SwinUNETR_CE	background	0.984768	0.98755	0.986139	0.972663		SwinUNETR_GDL	background	0.980968	0.990337	0.985623	0.971656		SwinUNETR_GDFL	background	0.97935	0.990932	0.985099	0.970638
SwinUNETR_CE	vessels	0.845295	0.958745	0.896812	0.814388		SwinUNETR_GDL	vessels	0.930276	0.921939	0.925902	0.862417		SwinUNETR_GDFL	vessels	0.948772	0.854752	0.899247	0.817894
SwinUNETR_CE	vacouels	0.856374	0.797598	0.823958	0.700671		SwinUNETR_GDL	vacouels	0.901678	0.655993	0.753016	0.605522		SwinUNETR_GDFL	vacouels	0.870091	0.704652	0.772221	0.629762
SwinUNETR_CE	cells	0.736129	0.698367	0.69508	0.533925		SwinUNETR_GDL	cells	0.739686	0.646995	0.677184	0.512427		SwinUNETR_GDFL	cells	0.739354	0.585222	0.642042	0.472956
SwinUNETR_CE	axons	0.916958	0.907377	0.912104	0.838432		SwinUNETR_GDL	axons	0.944215	0.896138	0.919312	0.850693		SwinUNETR_GDFL	axons	0.945017	0.890653	0.916945	0.846636
				0.831989							0.818854							0.807614
